# nQuack: An R package for predicting ploidal level from sequence data using site-based heterozygosity

**DOI:** 10.1101/2024.02.12.579894

**Authors:** Michelle L. Gaynor, Jacob B. Landis, Timothy K. O’Connor, Robert G. Laport, Jeff J. Doyle, Douglas E. Soltis, José Miguel Ponciano, Pamela S. Soltis

## Abstract

**Premise:** Traditional methods of ploidal level estimation are tedious; leveraging sequence data for cytotype estimation is an ideal alternative. Multiple statistical approaches to leverage DNA sequence data for ploidy prediction based on site-based heterozygosity have been developed. However, these approaches may require high-coverage sequence data, use improper probability distributions, or have additional statistical shortcomings that limit inference abilities. We introduce nQuack, an open-source R package, that addresses the main shortcomings of current methods.

**Methods and Results:** nQuack performs model selection for improved ploidy predictions. Here, we implement expected maximization algorithms with normal, beta, and beta-binomial distributions. Using extensive computer simulations that account for variability in sequencing depth, as well as real data sets, we demonstrate the utility and limitations of nQuack.

**Conclusion:** Inferring ploidal level based on site-based heterozygosity alone is discouraged due to the low accuracy of pattern-based inference.
