## Appendix S3 for "nQuack: An R package for predicting ploidal level from sequence data using site-based heterozygosity"

### Sheet: Reference_Genomes
Species	Number of Contigs	Total Length (bp)	Contig Minimum Length	Contig Average Length	Contig Maximum Length	N50 (Mb)	N50 (bp)	GC(%)	BUSCO Complete %	BUSCO Duplicate %	BUSCO library	Accession	Database
Galax urceolata	41613	1725667817	140	41469.4	795619	0.060768	60768	43.09	93.9	10.9	embryophyta_odb10	Unpublished
Glycine max	282	978386919	885	3.46946e+06	58286270	49.8933	49893278	33.81	99.6	57.2	embryophyta_odb10	GCF_000004515.6	National Center for Biotechnology Information (NCBI)
Larrea tridentata	33777	483334152	300	14309.6	458796	0.032693	32693	34.72	94.5	3.5	embryophyta_odb10	Unpublished
Phytophthora infestans	4921	228543505	139	46442.5	6928287	1.58862	1588622	42.4	93.6	4.1	alveolata_odb10	GCA_000142945.1	European Nucleotide Archive (ENA)
Saccharomyces cerevisiae	16	12071326	230218	754458	1531933	0.924431	924431	38.3	99.6	2.2	saccharomycetes_odb10	GCF_000146045.2	National Center for Biotechnology Information (NCBI)
