## Appendix S4 for "nQuack: An R package for predicting ploidal level from sequence data using site-based heterozygosity"

### Sheet: Information
Sample_Set	Species	Total_Samples	Ploidal_Levels	Diploid	Triploid	Tetraploid	Pentaploid	Hexaploid	Sequencing_Approach	Sequencer
Yeast	Saccharomyces cerevisiae	3	Diploid, Triploid, Tetraploid	1	1	1	0	0	Whole-genome resequencing	Illumina HiSeq 2000, Paired-end
Oomycete	Phytophthora infestans	2	Diploid, Triploid	1	1	0	0	0	Whole-genome resequencing	Illumina HiSeq 3000, Paired-end
Glycine spp.	Glycine albicans, G. arenaria, G. falcata, G. hirticaulis, G. tomentella, G. pescadrensis, G. stenophita, G. syndetika, and G. tabacina	17	Diploid, Tetraploid	10	0	7	0	0	Genotype-by-sequencing	Illumina HiSeq 2000, Single-end
Galax urceolata	Galax urceolata	190	Diploid, Triploid, Tetraploid	73	41	76	0	0	Target Enrichment/Capture Sequencing	Illumina NovoSeq 6000, Paired-end
Larrea tridentata	Larrea tridentata	270	Diploid, Triploid, Tetraploid, Pentaploid, Hexaploid	60	1	135	4	70	RadCap (Hoffberg et al. 2016)	Illumina HiSeq 4000, Paired-end

### Sheet: Accessions
Sample_Set	Species	Ploidal_Level	Sequencing_Approach	Sequencer	Accessions	Database	Reference
Yeast	Saccharomyces cerevisiae	Diploid	Whole-genome resequencing	Illumina HiSeq 2000, Paired-end	SRR3265396	NCBI	Zhu et al. 2016
Yeast	Saccharomyces cerevisiae	Triploid	Whole-genome resequencing	Illumina HiSeq 2000, Paired-end	SRR3265389	NCBI	Zhu et al. 2016
Yeast	Saccharomyces cerevisiae	Tetraploid	Whole-genome resequencing	Illumina HiSeq 2000, Paired-end	SRR3265401	NCBI	Zhu et al. 2016
Oomycete	Phytophthora infestans	Diploid	Whole-genome resequencing	Illumina HiSeq 3000, Paired-end	ERR1990236	ENA	WeiB et al. 2018
Oomycete	Phytophthora infestans	Triploid	Whole-genome resequencing	Illumina HiSeq 3000, Paired-end	ERR1990235	ENA	WeiB et al. 2018
Glycine spp.	Glycine albicans	diploid	Genotype-by-sequencing	Illumina HiSeq 2000, Single-end	SRR18315602	NCBI	Landis and Doyle 2023
Glycine spp.	Glycine arenaria	diploid	Genotype-by-sequencing	Illumina HiSeq 2000, Single-end	SRR18315601	NCBI	Landis and Doyle 2023
Glycine spp.	Glycine falcata	diploid	Genotype-by-sequencing	Illumina HiSeq 2000, Single-end	SRR18315574	NCBI	Landis and Doyle 2023
Glycine spp.	Glycine hirticaulis	diploid	Genotype-by-sequencing	Illumina HiSeq 2000, Single-end	SRR18315572	NCBI	Landis and Doyle 2023
Glycine spp.	Glycine syndetika	diploid	Genotype-by-sequencing	Illumina HiSeq 2000, Single-end	SRR18315589	NCBI	Landis and Doyle 2023
Glycine spp.	Glycine tomentella	diploid	Genotype-by-sequencing	Illumina HiSeq 2000, Single-end	SRR18315579	NCBI	Landis and Doyle 2023
Glycine spp.	Glycine pescadrensis	tetraploid	Genotype-by-sequencing	Illumina HiSeq 2000, Single-end	SRR27758623	NCBI
Glycine spp.	Glycine pescadrensis	tetraploid	Genotype-by-sequencing	Illumina HiSeq 2000, Single-end	SRR27758622	NCBI
Glycine spp.	Glycine pescadrensis	tetraploid	Genotype-by-sequencing	Illumina HiSeq 2000, Single-end	SRR27758620	NCBI
Glycine spp.	Glycine stenophita	diploid	Genotype-by-sequencing	Illumina HiSeq 2000, Single-end	SRR27758619	NCBI
Glycine spp.	Glycine stenophita	diploid	Genotype-by-sequencing	Illumina HiSeq 2000, Single-end	SRR27758618	NCBI
Glycine spp.	Glycine stenophita	diploid	Genotype-by-sequencing	Illumina HiSeq 2000, Single-end	SRR27758617	NCBI
Glycine spp.	Glycine stenophita	diploid	Genotype-by-sequencing	Illumina HiSeq 2000, Single-end	SRR27758616	NCBI
Glycine spp.	Glycine tomentella	tetraploid	Genotype-by-sequencing	Illumina HiSeq 2000, Single-end	SRR27758615	NCBI
Glycine spp.	Glycine tabacina	tetraploid	Genotype-by-sequencing	Illumina HiSeq 2000, Single-end	SRR27758614	NCBI
Glycine spp.	Glycine tabacina	tetraploid	Genotype-by-sequencing	Illumina HiSeq 2000, Single-end	SRR27758613	NCBI
Glycine spp.	Glycine tabacina	tetraploid	Genotype-by-sequencing	Illumina HiSeq 2000, Single-end	SRR27758621	NCBI
